# Lack of adaptation to centriolar defects leads to p53-independent microcephaly in the absence of Cep135

**DOI:** 10.1101/2020.05.07.082032

**Authors:** José González-Martínez, Andrzej W Cwetsch, Diego Martínez-Alonso, Luis Rodrigo López-Sainz, Jorge Almagro, Diego Megías, Jasminka Boskovic, Javier Gilabert-Juan, Osvaldo Graña-Castro, Alessandra Pierani, Axel Behrens, Sagrario Ortega, Marcos Malumbres

## Abstract

Autosomal Recessive Primary Microcephaly (MCPH) is a rare disease associated to proteins involved in centrosomal and spindle dynamics including Cep135 (MCPH8). Although Cep135 has been associated to centriolar assembly, the mechanisms associated to the pathogenesis underlying *MCPH8* mutations are unclear. By using a series of CRISPR/Cas9-edited murine *Cep135* alleles, we report here that lack of Cep135 results in perinatal lethality accompanied by significant microcephaly in a dosis-dependent manner. Cep135 deficiency, but not that of other centrosomal microcephaly proteins such as Aspm or Cdk5rap2, induces centrosome duplication defects, and perturbed centriole structure and dynamics. Whereas other cell types are able to quickly adapt to these defects, neural progenitors display a prolonged response leading to chromosomal instability and cell death in later developmental stages. Genetic ablation of *Trp53* in these mutant embryos prevents apoptotic cell death but does not rescue the microcephaly induced by Cep135 loss. These results suggest that microcephaly can arise from the lack of adaptation to centriole defects in neural progenitors of the developing neocortex in a p53-independent manner.
