## Supplementary Tables for "Lack of adaptation to centriolar defects leads to p53-independent microcephaly in the absence of Cep135": Supplementary Table 1_E11.5_Pathways.xlsx

### Sheet: T1. DAVID Clusters E11.5_adj0.1
Cluster 1. Enrichment Score: 1.6991	Count	%	PValue	Genes	List Total	Pop Hits	Pop Total	Fold Enrichment	Bonferroni	Benjamini	FDR
mmu04115:p53 signaling pathway	4	8.88889	0.000469607	CDKN1A, CDK6, CCNG1, SESN2	19	67	7691	24.1665	0.0245877	0.0245877	0.457231
mmu05206:MicroRNAs in cancer	4	8.88889	0.0250189	CDKN1A, EZR, CDK6, CCNG1	19	276	7691	5.86651	0.738905	0.360854	21.9017
GO:0007049~cell cycle	3	6.66667	0.359301	CDKN1A, CDK6, CCNG1	38	614	18082	2.32496	1	1	99.8117
Cluster 2. Enrichment Score: 1.6960	Count	%	PValue	Genes	List Total	Pop Hits	Pop Total	Fold Enrichment	Bonferroni	Benjamini	FDR
Differentiation	6	13.3333	0.00532808	DAB1, NEUROD2, EDA2R, CDK6, AGRN, ELAVL3	41	646	22680	5.13781	0.444371	0.177893	5.85734
Neurogenesis	4	8.88889	0.00936929	EPHA5, DAB1, NEUROD2, ELAVL3	41	247	22680	8.95823	0.644944	0.228077	10.0895
GO:0030154~cell differentiation	6	13.3333	0.0204846	DAB1, NEUROD2, EDA2R, CDK6, AGRN, ELAVL3	38	780	18082	3.66032	0.999864	0.988321	25.3026
GO:0007399~nervous system development	4	8.88889	0.0414423	EPHA5, DAB1, NEUROD2, ELAVL3	38	377	18082	5.04872	1	0.989433	44.9302
GO:0007275~multicellular organism development	6	13.3333	0.0569391	DAB1, LDB1, NEUROD2, EDA2R, AGRN, ELAVL3	38	1029	18082	2.77459	1	0.985026	56.2334
Cluster 3. Enrichment Score: 0.7979	Count	%	PValue	Genes	List Total	Pop Hits	Pop Total	Fold Enrichment	Bonferroni	Benjamini	FDR
mmu05202:Transcriptional misregulation in cancer	4	8.88889	0.00624271	FUS, CDKN1A, LDB1, HIST1H3C	19	165	7691	9.81308	0.282441	0.152912	5.92689
GO:0006351~transcription, DNA-templated	5	11.1111	0.547873	NELFCD, TRP53INP2, NEUROD2, NFIX, CALCOCO1	38	1885	18082	1.26218	1	1	99.9986
GO:0006355~regulation of transcription, DNA-templated	5	11.1111	0.702655	NELFCD, TRP53INP2, NEUROD2, NFIX, CALCOCO1	38	2279	18082	1.04397	1	1	100
Cluster 4. Enrichment Score: 0.3413	Count	%	PValue	Genes	List Total	Pop Hits	Pop Total	Fold Enrichment	Bonferroni	Benjamini	FDR
GO:0007155~cell adhesion	4	8.88889	0.0761942	TTYH1, CX3CR1, SULF1, NFASC	38	485	18082	3.92447	1	0.985876	67.2759
