## Supplementary Tables for "Lack of adaptation to centriolar defects leads to p53-independent microcephaly in the absence of Cep135": Supplementary Table 2_E14.5 0h_Pathways.xlsx

### Sheet: E14.5 0h DAVID Clust adj_0.05
Cluster 1. Enrichment Score: 1.3785	Count	%	PValue	Genes	List Total	Pop Hits	Pop Total	Fold Enrichment	Bonferroni	Benjamini	FDR
mmu05150:Staphylococcus aureus infection	3	4.83871	0.00660037	C1QA, C3AR1, C1QB	20	50	7691	23.073	0.395462	0.22248	6.73133
mmu04610:Complement and coagulation cascades	3	4.83871	0.0147813	C1QA, C3AR1, C1QB	20	76	7691	15.1796	0.677536	0.314259	14.5044
Cluster 2. Enrichment Score: 0.9462	Count	%	PValue	Genes	List Total	Pop Hits	Pop Total	Fold Enrichment	Bonferroni	Benjamini	FDR
GO:0045944~positive regulation of transcription from RNA polymerase II promoter	7	11.2903	0.0292483	SATB2, NOS1, BCL11B, SOX5, NEUROD6, CALCOCO1, NFIB	44	995	18082	2.89114	0.99999	0.978275	33.7709
GO:0006351~transcription, DNA-templated	8	12.9032	0.155501	SATB2, BCL11B, SOX5, KHSRP, HIVEP2, NEUROD6, CALCOCO1, NFIB	44	1885	18082	1.7441	1	0.999719	90.4254
GO:0006355~regulation of transcription, DNA-templated	8	12.9032	0.29468	SATB2, BCL11B, SOX5, KHSRP, HIVEP2, NEUROD6, CALCOCO1, NFIB	44	2279	18082	1.44258	1	0.999936	99.2139
Cluster 3. Enrichment Score: 0.8141	Count	%	PValue	Genes	List Total	Pop Hits	Pop Total	Fold Enrichment	Bonferroni	Benjamini	FDR
GO:0043066~negative regulation of apoptotic process	4	6.45161	0.150913	CDKN1A, NOS1, BCL11B, PRKCE	44	566	18082	2.90427	1	0.999882	89.6774
Cluster 4. Enrichment Score: 0.3810	Count	%	PValue	Genes	List Total	Pop Hits	Pop Total	Fold Enrichment	Bonferroni	Benjamini	FDR
GO:0006468~protein phosphorylation	3	4.83871	0.399901	EPHA5, NUAK1, PRKCE	44	576	18082	2.14039	1	0.999998	99.9165
GO:0016310~phosphorylation	3	4.83871	0.429958	EPHA5, NUAK1, PRKCE	44	612	18082	2.01448	1	0.999999	99.9591
Cluster 5. Enrichment Score: 0.3144	Count	%	PValue	Genes	List Total	Pop Hits	Pop Total	Fold Enrichment	Bonferroni	Benjamini	FDR
GO:0007165~signal transduction	9	14.5161	0.00863417	C3AR1, TIAM2, BCL11B, GNG10, CX3CR1, MC4R, HIVEP2, CALCOCO1, WNT8B	44	1255	18082	2.94708	0.965123	0.965123	11.3409
GO:0007186~G-protein coupled receptor signaling pathway	4	6.45161	0.784837	C3AR1, GNG10, CX3CR1, MC4R	44	1706	18082	0.963551	1	1	100
