## Supplementary Tables for "Lack of adaptation to centriolar defects leads to p53-independent microcephaly in the absence of Cep135": Supplementary Table 3_E14.5 t12_Pathways.xlsx

### Sheet: E14.5 t12 DAVID Cluster_p0.05
Cluster 1. Enrichment Score: 2.1195	Count	%	PValue	Genes	List Total	Pop Hits	Pop Total	Fold Enrichment	Bonferroni	Benjamini	FDR
GO:0007399~nervous system development	9	6.16438	0.00567617	RBFOX1, MEF2C, DAB1, NAV2, ROBO1, CDC20, CAMK2B, SHANK1, CHL1	130	377	18082	3.32051	0.997862	0.707575	8.68173
GO:0030154~cell differentiation	13	8.90411	0.00993195	MEF2C, BMP2, DAB1, LGALS3, ROBO1, OTX2, EDA2R, ILDR2, CDC20, CAMK2B, SHANK1, CHL1, KDR	130	780	18082	2.31821	0.999979	0.624693	14.7219
GO:0007275~multicellular organism development	15	10.274	0.0150962	MEF2C, MFNG, BMP2, NNAT, OTX2, PRTG, EDA2R, RORB, DACH1, BICC1, KDR, DAB1, ROBO1, HIVEP2, CHL1	130	1029	18082	2.02758	1	0.619538	21.5487
Cluster 2. Enrichment Score: 1.6498	Count	%	PValue	Genes	List Total	Pop Hits	Pop Total	Fold Enrichment	Bonferroni	Benjamini	FDR
mmu04024:cAMP signaling pathway	8	5.47945	0.000795401	HTR1B, ADCY9, GRIA2, NPY, GRIA1, CAMK2B, MAPK10, GLI3	61	197	7691	5.12008	0.11533	0.11533	0.950002
GO:0007268~chemical synaptic transmission	3	2.05479	0.347806	HTR1B, GRIA2, GRIA1	130	172	18082	2.42603	1	0.997509	99.8907
mmu04080:Neuroactive ligand-receptor interaction	3	2.05479	0.657782	HTR1B, GRIA2, GRIA1	61	285	7691	1.32718	1	0.992226	99.9997
Cluster 3. Enrichment Score: 1.6477	Count	%	PValue	Genes	List Total	Pop Hits	Pop Total	Fold Enrichment	Bonferroni	Benjamini	FDR
GO:0007067~mitotic nuclear division	7	4.79452	0.0145525	PLK1, NEDD9, CDC20, HMGA2, ZWILCH, SPICE1, ASPM	130	277	18082	3.51497	1	0.651973	20.8548
GO:0051301~cell division	7	4.79452	0.0516616	PLK1, NEDD9, CDC20, HMGA2, ZWILCH, SPICE1, ASPM	130	374	18082	2.60333	1	0.842445	57.0999
GO:0007049~cell cycle	9	6.16438	0.0728684	CDKN1A, PLK1, DLGAP5, NEDD9, CDC20, HMGA2, ZWILCH, SPICE1, ASPM	130	614	18082	2.03881	1	0.870337	70.0944
Cluster 4. Enrichment Score: 1.6048	Count	%	PValue	Genes	List Total	Pop Hits	Pop Total	Fold Enrichment	Bonferroni	Benjamini	FDR
GO:0006811~ion transport	9	6.16438	0.057882	SLC5A3, SLC12A9, GRIA2, GRIA1, CLIC6, KCNA1, STIM2, CACNA1E, KCNIP2	130	584	18082	2.14355	1	0.857919	61.3759
GO:0034765~regulation of ion transmembrane transport	4	2.73973	0.0722709	CLIC6, KCNA1, CACNA1E, KCNIP2	130	135	18082	4.12125	1	0.874739	69.7855
GO:0006810~transport	18	12.3288	0.15195	SLC5A3, CPLX1, SLC12A9, SLC16A10, MFSD14A, KCNA1, STIM2, KCNIP2, TTR, GRIA2, CNIH2, ARRB1, GRIA1, CLIC6, AP3B2, SLC25A3, CACNA1E, HBA-X	130	1822	18082	1.37413	1	0.955968	92.7892
Cluster 5. Enrichment Score: 1.5809	Count	%	PValue	Genes	List Total	Pop Hits	Pop Total	Fold Enrichment	Bonferroni	Benjamini	FDR
mmu04024:cAMP signaling pathway	8	5.47945	0.000795401	HTR1B, ADCY9, GRIA2, NPY, GRIA1, CAMK2B, MAPK10, GLI3	61	197	7691	5.12008	0.11533	0.11533	0.950002
mmu04728:Dopaminergic synapse	5	3.42466	0.0202583	GRIA2, GRIA1, KIF5A, CAMK2B, MAPK10	61	134	7691	4.70455	0.957225	0.79318	21.7698
mmu04713:Circadian entrainment	4	2.73973	0.0407232	ADCY9, GRIA2, GRIA1, CAMK2B	61	98	7691	5.1462	0.998343	0.881663	39.2706
mmu04723:Retrograde endocannabinoid signaling	4	2.73973	0.0460869	ADCY9, GRIA2, GRIA1, MAPK10	61	103	7691	4.89639	0.999301	0.837411	43.221
mmu04720:Long-term potentiation	3	2.05479	0.0935062	GRIA2, GRIA1, CAMK2B	61	66	7691	5.731	1	0.779495	69.2002
mmu05031:Amphetamine addiction	3	2.05479	0.0959161	GRIA2, GRIA1, CAMK2B	61	67	7691	5.64546	1	0.756262	70.1682
Cluster 6. Enrichment Score: 1.1601	Count	%	PValue	Genes	List Total	Pop Hits	Pop Total	Fold Enrichment	Bonferroni	Benjamini	FDR
mmu04024:cAMP signaling pathway	8	5.47945	0.000795401	HTR1B, ADCY9, GRIA2, NPY, GRIA1, CAMK2B, MAPK10, GLI3	61	197	7691	5.12008	0.11533	0.11533	0.950002
mmu04912:GnRH signaling pathway	3	2.05479	0.150057	ADCY9, CAMK2B, MAPK10	61	88	7691	4.29825	1	0.770727	85.7781
mmu04750:Inflammatory mediator regulation of TRP channels	3	2.05479	0.257864	ADCY9, CAMK2B, MAPK10	61	126	7691	3.00195	1	0.829053	97.2054
Cluster 7. Enrichment Score: 0.8933	Count	%	PValue	Genes	List Total	Pop Hits	Pop Total	Fold Enrichment	Bonferroni	Benjamini	FDR
GO:0008152~metabolic process	7	4.79452	0.114092	ACADM, ENPP2, SUCLG1, SULF1, ARSA, UAP1L1, MAN2B1	130	463	18082	2.10291	1	0.930753	85.5255
Cluster 8. Enrichment Score: 0.6112	Count	%	PValue	Genes	List Total	Pop Hits	Pop Total	Fold Enrichment	Bonferroni	Benjamini	FDR
GO:0008380~RNA splicing	4	2.73973	0.247102	RBFOX1, LGALS3, SREK1, SF3B5	130	241	18082	2.30859	1	0.986665	98.9201
GO:0006397~mRNA processing	4	2.73973	0.404191	RBFOX1, LGALS3, SREK1, SF3B5	130	322	18082	1.72785	1	0.998909	99.9742
Cluster 9. Enrichment Score: 0.5617	Count	%	PValue	Genes	List Total	Pop Hits	Pop Total	Fold Enrichment	Bonferroni	Benjamini	FDR
GO:0000122~negative regulation of transcription from RNA polymerase II promoter	12	8.21918	0.0152646	MEF2C, BMP2, REL, PSEN1, PLK1, TENM2, NFIX, DACH1, MAPK10, HMGA2, GLI3, HBA-X	130	729	18082	2.28959	1	0.602649	21.7623
GO:0045893~positive regulation of transcription, DNA-templated	9	6.16438	0.0542485	MEF2C, BMP2, REL, PSEN1, OTX2, TRP53INP1, RORB, GLI3, USF2	130	576	18082	2.17332	1	0.847779	58.9294
GO:0045944~positive regulation of transcription from RNA polymerase II promoter	11	7.53425	0.173208	MEF2C, BMP2, SGSM1, REL, ARRB1, OTX2, NFIX, IGF2, HMGA2, GLI3, USF2	130	995	18082	1.5377	1	0.967406	95.1906
GO:0006355~regulation of transcription, DNA-templated	17	11.6438	0.567503	MEF2C, BMP2, ZFP715, OTX2, NFIX, RORB, DACH1, HMGA2, GLI3, USF2, REL, ARRB1, ZFP300, TENM2, HIVEP2, TRP53INP1, CHD3	130	2279	18082	1.03755	1	0.999952	99.9998
GO:0006351~transcription, DNA-templated	12	8.21918	0.800285	MEF2C, REL, ARRB1, TENM2, TRP53INP1, HIVEP2, NFIX, RORB, DACH1, HMGA2, GLI3, USF2	130	1885	18082	0.885468	1	1	100
Cluster 10. Enrichment Score: 0.4479	Count	%	PValue	Genes	List Total	Pop Hits	Pop Total	Fold Enrichment	Bonferroni	Benjamini	FDR
GO:0043065~positive regulation of apoptotic process	5	3.42466	0.217503	BMP2, PSEN1, HRK, TRP53INP1, HMGA2	130	335	18082	2.076	1	0.981929	98.0022
GO:0006915~apoptotic process	5	3.42466	0.583416	MEF2C, PSEN1, SULF1, HRK, TRP53INP1	130	570	18082	1.22011	1	0.999962	99.9999
Cluster 11. Enrichment Score: 0.4416	Count	%	PValue	Genes	List Total	Pop Hits	Pop Total	Fold Enrichment	Bonferroni	Benjamini	FDR
mmu01200:Carbon metabolism	3	2.05479	0.228896	ACADM, SUCLG1, ENO2	61	116	7691	3.26074	1	0.851352	95.5761
mmu01130:Biosynthesis of antibiotics	4	2.73973	0.233116	ACADM, SUCLG1, ENO2, UAP1L1	61	214	7691	2.35667	1	0.844006	95.8579
mmu01100:Metabolic pathways	8	5.47945	0.886576	ACADM, SGMS2, CERS2, SUCLG1, ALG2, DGKG, ENO2, UAP1L1	61	1269	7691	0.794843	1	0.99991	100
Cluster 12. Enrichment Score: 0.2019	Count	%	PValue	Genes	List Total	Pop Hits	Pop Total	Fold Enrichment	Bonferroni	Benjamini	FDR
GO:0016310~phosphorylation	6	4.10959	0.443746	SGMS2, PLK1, DGKG, CAMK2B, MAPK10, KDR	130	612	18082	1.36365	1	0.99942	99.9914
GO:0006468~protein phosphorylation	5	3.42466	0.591742	BMP2, PLK1, CAMK2B, MAPK10, KDR	130	576	18082	1.2074	1	0.999966	99.9999
