## Supplementary Tables for "Lack of adaptation to centriolar defects leads to p53-independent microcephaly in the absence of Cep135": Supplementary Table 4_E14.5 24h_Pathways.xlsx

### Sheet: DAVID Clusters adj_0.p5
Cluster 1. Enrichment Score: 3.5012	Count	%	PValue	Genes	List Total	Pop Hits	Pop Total	Fold Enrichment	Bonferroni	Benjamini	FDR
GO:0007399~nervous system development	13	8.1761	4.96337e-05	NTRK3, RBFOX1, MEF2C, FEZF2, DAB1, BHLHE22, DOK5, NR4A2, NEUROD2, CAMK2B, NEUROD6, CHL1, PURA	145	377	18082	4.30012	0.0641614	0.0641614	0.0812819
GO:0030154~cell differentiation	17	10.6918	0.000490889	MEF2C, LGALS3, OTX2, EDA2R, ILDR2, CDK6, PURA, NTRK3, FEZF2, DAB2, DAB1, NEUROD2, CAMK2B, NEUROD6, CHL1, KLF4, NHLH1	145	780	18082	2.7179	0.481071	0.0787267	0.801175
GO:0007275~multicellular organism development	19	11.9497	0.00138479	MEF2C, PDPN, NNAT, OTX2, EDA2R, RORB, NTRK3, FEZF2, DAB2, WNT7B, DAB1, ID1, APELA, EBF2, NEUROD2, NEUROD6, NHLH1, CHL1, WNT8B	145	1029	18082	2.30259	0.842976	0.169008	2.24464
Cluster 2. Enrichment Score: 2.8047	Count	%	PValue	Genes	List Total	Pop Hits	Pop Total	Fold Enrichment	Bonferroni	Benjamini	FDR
GO:0030054~cell junction	18	11.3208	4.5371e-05	CPT1C, CLMP, BSN, NBEA, CTNNA1, PTPRN, FRRS1L, LIN7A, ANXA2, AJUBA, CNIH2, ANK3, GRIA1, PLEKHA7, FAT1, NRGN, PERP, PLEC	154	718	19662	3.20077	0.0116377	0.00292222	0.059217
GO:0045202~synapse	11	6.91824	0.00625089	CPT1C, CNIH2, GRIA1, ANK3, BSN, NBEA, NRGN, PTPRN, ADORA1, FRRS1L, LIN7A	154	505	19662	2.78105	0.801664	0.0777044	7.86022
GO:0045211~postsynaptic membrane	6	3.77358	0.0299502	CNIH2, GRIA1, ANK3, NBEA, ADORA1, LIN7A	154	222	19662	3.45068	0.999608	0.206056	32.7655
Cluster 3. Enrichment Score: 2.4199	Count	%	PValue	Genes	List Total	Pop Hits	Pop Total	Fold Enrichment	Bonferroni	Benjamini	FDR
mmu04020:Calcium signaling pathway	6	3.77358	0.0128379	EDNRB, SLC8A1, PDE1A, CAMK2B, CACNA1E, PLCB1	61	180	7691	4.20273	0.86848	0.201803	14.4026
Cluster 4. Enrichment Score: 1.9724	Count	%	PValue	Genes	List Total	Pop Hits	Pop Total	Fold Enrichment	Bonferroni	Benjamini	FDR
mmu04310:Wnt signaling pathway	8	5.03145	0.000102889	WNT7B, CCND1, PRICKLE1, CAMK2B, MAPK10, PLCB1, TCF7L2, WNT8B	61	141	7691	7.15359	0.0160245	0.0160245	0.123765
mmu04916:Melanogenesis	6	3.77358	0.00099588	EDNRB, WNT7B, CAMK2B, PLCB1, TCF7L2, WNT8B	61	99	7691	7.64133	0.14481	0.0383529	1.19206
mmu04390:Hippo signaling pathway	7	4.40252	0.00108355	AJUBA, WNT7B, CCND1, ID1, CTNNA1, TCF7L2, WNT8B	61	151	7691	5.84486	0.156512	0.033469	1.29637
mmu05200:Pathways in cancer	10	6.28931	0.00326326	EDNRB, CDKN1A, WNT7B, CCND1, CDK6, MAPK10, PLCB1, CTNNA1, TCF7L2, WNT8B	61	395	7691	3.19195	0.401404	0.0819727	3.85765
GO:0016055~Wnt signaling pathway	6	3.77358	0.0279456	DAB2, WNT7B, CCND1, RSPO3, TCF7L2, WNT8B	145	213	18082	3.51277	1	0.630829	37.145
GO:0060070~canonical Wnt signaling pathway	4	2.51572	0.0341867	WNT7B, CCND1, TCF7L2, KLF4	145	89	18082	5.60465	1	0.678087	43.4398
mmu05217:Basal cell carcinoma	3	1.88679	0.0661422	WNT7B, TCF7L2, WNT8B	61	54	7691	7.00455	0.999978	0.449469	56.1162
Cluster 5. Enrichment Score: 1.7160	Count	%	PValue	Genes	List Total	Pop Hits	Pop Total	Fold Enrichment	Bonferroni	Benjamini	FDR
GO:0045893~positive regulation of transcription, DNA-templated	14	8.80503	0.00070782	MEF2C, FEZF2, DAB2, FOSL2, EBF2, OTX2, PSRC1, NR4A2, RORB, PLCB1, TCF7L2, USF2, KLF4, FOXP1	145	576	18082	3.03099	0.611702	0.0997737	1.1533
GO:0000122~negative regulation of transcription from RNA polymerase II promoter	15	9.43396	0.00206537	MEF2C, HIST1H1E, NR4A2, NFIX, CDK6, MAPK10, HMGA2, TCF7L2, FOXP1, AJUBA, FEZF2, EDNRB, CCND1, ID1, KLF4	145	729	18082	2.56591	0.936846	0.222061	3.33039
GO:0045944~positive regulation of transcription from RNA polymerase II promoter	16	10.0629	0.0130439	MEF2C, FOSL2, OTX2, NR4A2, CHCHD2, NFIX, HMGA2, PTPRN, TCF7L2, FOXP1, USF2, EBF2, NEUROD2, NEUROD6, KLF4, NHLH1	145	995	18082	2.00528	1	0.54947	19.3538
GO:0006351~transcription, DNA-templated	22	13.8365	0.071271	MEF2C, FOSL2, BHLHE22, PTPN14, NR4A2, CHCHD2, NFIX, RORB, HMGA2, TCF7L2, FOXP1, USF2, PURA, AJUBA, FEZF2, CCND1, ID1, EBF2, NEUROD2, NEUROD6, NHLH1, KLF4	145	1885	18082	1.45542	1	0.817887	70.2191
GO:0006355~regulation of transcription, DNA-templated	24	15.0943	0.137286	MEF2C, FOSL2, BHLHE22, OTX2, PTPN14, NR4A2, DMRTA2, NFIX, RORB, HMGA2, TCF7L2, USF2, FOXP1, PURA, AJUBA, FEZF2, CCND1, ID1, EBF2, NEUROD2, NEUROD6, NHLH1, KLF4, CHD3	145	2279	18082	1.31324	1	0.92796	91.1012
Cluster 6. Enrichment Score: 1.6157	Count	%	PValue	Genes	List Total	Pop Hits	Pop Total	Fold Enrichment	Bonferroni	Benjamini	FDR
mmu04310:Wnt signaling pathway	8	5.03145	0.000102889	WNT7B, CCND1, PRICKLE1, CAMK2B, MAPK10, PLCB1, TCF7L2, WNT8B	61	141	7691	7.15359	0.0160245	0.0160245	0.123765
mmu04728:Dopaminergic synapse	4	2.51572	0.0864823	GRIA1, CAMK2B, MAPK10, PLCB1	61	134	7691	3.76364	0.999999	0.491475	66.3336
mmu04912:GnRH signaling pathway	3	1.88679	0.150057	CAMK2B, MAPK10, PLCB1	61	88	7691	4.29825	1	0.561072	85.8699
mmu04750:Inflammatory mediator regulation of TRP channels	3	1.88679	0.257864	CAMK2B, MAPK10, PLCB1	61	126	7691	3.00195	1	0.70833	97.2384
Cluster 7. Enrichment Score: 1.4824	Count	%	PValue	Genes	List Total	Pop Hits	Pop Total	Fold Enrichment	Bonferroni	Benjamini	FDR
mmu05214:Glioma	4	2.51572	0.0139986	CDKN1A, CCND1, CDK6, CAMK2B	61	65	7691	7.75889	0.890661	0.198548	15.6061
mmu04921:Oxytocin signaling pathway	5	3.14465	0.0291725	MEF2C, CDKN1A, CCND1, CAMK2B, PLCB1	61	150	7691	4.20273	0.990421	0.282524	29.9765
GO:0000082~G1/S transition of mitotic cell cycle	3	1.88679	0.0874343	CDKN1A, CCND1, CAMK2B	145	62	18082	6.03404	1	0.856336	77.6631
Cluster 8. Enrichment Score: 1.3839	Count	%	PValue	Genes	List Total	Pop Hits	Pop Total	Fold Enrichment	Bonferroni	Benjamini	FDR
GO:0010628~positive regulation of gene expression	10	6.28931	0.00471992	NTRK3, MEF2C, WNT7B, ANK3, ID1, VIM, CDK6, HMGA2, KLF4, WNT8B	145	399	18082	3.1254	0.998201	0.385048	7.45801
mmu04550:Signaling pathways regulating pluripotency of stem cells	4	2.51572	0.092523	WNT7B, ID1, KLF4, WNT8B	61	138	7691	3.65455	1	0.470124	68.9175
GO:0010629~negative regulation of gene expression	5	3.14465	0.16138	MEF2C, CDKN1A, ID1, KLF4, WNT8B	145	265	18082	2.3529	1	0.945134	94.405
Cluster 9. Enrichment Score: 1.2956	Count	%	PValue	Genes	List Total	Pop Hits	Pop Total	Fold Enrichment	Bonferroni	Benjamini	FDR
GO:0031175~neuron projection development	5	3.14465	0.0251599	NCAM1, LINGO1, WNT7B, STMN2, CHL1	145	139	18082	4.48574	1	0.62193	34.1281
Cluster 10. Enrichment Score: 1.2956	Count	%	PValue	Genes	List Total	Pop Hits	Pop Total	Fold Enrichment	Bonferroni	Benjamini	FDR
mmu04115:p53 signaling pathway	6	3.77358	0.000162664	CDKN1A, CCND1, ZMAT3, CDK6, CCNG1, PERP	61	67	7691	11.2909	0.025217	0.012689	0.195604
mmu05214:Glioma	4	2.51572	0.0139986	CDKN1A, CCND1, CDK6, CAMK2B	61	65	7691	7.75889	0.890661	0.198548	15.6061
m_cellcyclePathway:Cyclins and Cell Cycle Regulation	3	1.88679	0.0195765	CDKN1A, CCND1, CDK6	13	24	1289	12.3942	0.581011	0.581011	16.887
mmu05206:MicroRNAs in cancer	7	4.40252	0.0199911	CDKN1A, CCND1, VIM, CDK6, HMGA2, CCNG1, BCL2L11	61	276	7691	3.19773	0.958013	0.23218	21.5765
m_raccycdPathway:Influence of Ras and Rho proteins on G1 to S Transition	3	1.88679	0.0228143	CDKN1A, CCND1, CDK6	13	26	1289	11.4408	0.637764	0.39814	19.4198
m_g1Pathway:Cell Cycle: G1/S Check Point	3	1.88679	0.0245121	CDKN1A, CCND1, CDK6	13	27	1289	11.0171	0.664446	0.305103	20.7202
mmu05161:Hepatitis B	5	3.14465	0.0267575	CDKN1A, CCND1, HSPG2, CDK6, MAPK10	61	146	7691	4.31788	0.985852	0.279313	27.8509
GO:0051726~regulation of cell cycle	4	2.51572	0.0602489	CDKN1A, CCND1, PLCB1, CCNG1	145	112	18082	4.45369	1	0.791205	63.869
mmu04068:FoxO signaling pathway	4	2.51572	0.0864823	CDKN1A, CCND1, MAPK10, BCL2L11	61	134	7691	3.76364	0.999999	0.491475	66.3336
mmu05218:Melanoma	3	1.88679	0.10573	CDKN1A, CCND1, CDK6	61	71	7691	5.32741	1	0.490735	73.9455
mmu05220:Chronic myeloid leukemia	3	1.88679	0.108226	CDKN1A, CCND1, CDK6	61	72	7691	5.25342	1	0.486262	74.8072
mmu04151:PI3K-Akt signaling pathway	6	3.77358	0.137528	CDKN1A, CCND1, COL6A2, CDK6, COL5A3, BCL2L11	61	351	7691	2.15525	1	0.563771	83.1484
GO:0007049~cell cycle	8	5.03145	0.218439	AJUBA, CDKN1A, BRINP1, CCND1, PSRC1, CDK6, HMGA2, CCNG1	145	614	18082	1.6248	1	0.972098	98.2362
mmu04110:Cell cycle	3	1.88679	0.252058	CDKN1A, CCND1, CDK6	61	124	7691	3.05037	1	0.708398	96.9668
GO:0051301~cell division	5	3.14465	0.347838	CCND1, PSRC1, CDK6, HMGA2, CCNG1	145	374	18082	1.66716	1	0.996091	99.9091
mmu05203:Viral carcinogenesis	3	1.88679	0.54234	CDKN1A, CCND1, CDK6	61	231	7691	1.63743	1	0.92243	99.9918
GO:0007067~mitotic nuclear division	3	1.88679	0.650303	PSRC1, HMGA2, CCNG1	145	277	18082	1.35058	1	0.999994	100
Cluster 11. Enrichment Score: 1.0305	Count	%	PValue	Genes	List Total	Pop Hits	Pop Total	Fold Enrichment	Bonferroni	Benjamini	FDR
mmu04971:Gastric acid secretion	4	2.51572	0.0183953	ATP1A1, CAMK2B, PLCB1, SST	61	72	7691	7.00455	0.945794	0.232791	20.0257
mmu04911:Insulin secretion	3	1.88679	0.144657	ATP1A1, CAMK2B, PLCB1	61	86	7691	4.39821	1	0.570837	84.7506
mmu04261:Adrenergic signaling in cardiomyocytes	3	1.88679	0.304309	ATP1A1, CAMK2B, PLCB1	61	142	7691	2.6637	1	0.759295	98.7313
Cluster 12. Enrichment Score: 0.9475	Count	%	PValue	Genes	List Total	Pop Hits	Pop Total	Fold Enrichment	Bonferroni	Benjamini	FDR
mmu04728:Dopaminergic synapse	4	2.51572	0.0864823	GRIA1, CAMK2B, MAPK10, PLCB1	61	134	7691	3.76364	0.999999	0.491475	66.3336
mmu04720:Long-term potentiation	3	1.88679	0.0935062	GRIA1, CAMK2B, PLCB1	61	66	7691	5.731	1	0.460177	69.3203
mmu04713:Circadian entrainment	3	1.88679	0.177622	GRIA1, CAMK2B, PLCB1	61	98	7691	3.85965	1	0.616894	90.4981
Cluster 13. Enrichment Score: 0.9067	Count	%	PValue	Genes	List Total	Pop Hits	Pop Total	Fold Enrichment	Bonferroni	Benjamini	FDR
GO:0006357~regulation of transcription from RNA polymerase II promoter	6	3.77358	0.210311	HIST1H1E, FOSL2, OTX2, TCF7L2, USF2, KLF4	145	397	18082	1.88469	1	0.972254	97.9104
Cluster 14. Enrichment Score: 0.9042	Count	%	PValue	Genes	List Total	Pop Hits	Pop Total	Fold Enrichment	Bonferroni	Benjamini	FDR
GO:0098609~cell-cell adhesion	3	1.88679	0.44545	LIMA1, TAGLN2, PLEC	145	189	18082	1.97942	1	0.999224	99.9936
Cluster 15. Enrichment Score: 0.8808	Count	%	PValue	Genes	List Total	Pop Hits	Pop Total	Fold Enrichment	Bonferroni	Benjamini	FDR
mmu04022:cGMP-PKG signaling pathway	6	3.77358	0.00859089	MEF2C, EDNRB, SLC8A1, ATP1A1, PLCB1, ADORA1	61	163	7691	4.64105	0.741949	0.155765	9.86352
mmu04080:Neuroactive ligand-receptor interaction	4	2.51572	0.384856	EDNRB, GRIA1, CALCRL, ADORA1	61	285	7691	1.76957	1	0.809556	99.7115
GO:0007186~G-protein coupled receptor signaling pathway	6	3.77358	0.998337	EDNRB, APOA1, RGS7BP, RGS4, CALCRL, ADORA1	145	1706	18082	0.438582	1	1	100
Cluster 16. Enrichment Score: 0.8052	Count	%	PValue	Genes	List Total	Pop Hits	Pop Total	Fold Enrichment	Bonferroni	Benjamini	FDR
GO:0016311~dephosphorylation	3	1.88679	0.215497	PTPRE, PTPN14, PTPRN	145	109	18082	3.4322	1	0.972753	98.1242
GO:0006470~protein dephosphorylation	3	1.88679	0.300949	PTPRE, PTPN14, PTPRN	145	138	18082	2.71094	1	0.992026	99.7164
Cluster 17. Enrichment Score: 0.7382	Count	%	PValue	Genes	List Total	Pop Hits	Pop Total	Fold Enrichment	Bonferroni	Benjamini	FDR
GO:0006357~regulation of transcription from RNA polymerase II promoter	6	3.77358	0.210311	HIST1H1E, FOSL2, OTX2, TCF7L2, USF2, KLF4	145	397	18082	1.88469	1	0.972254	97.9104
GO:0006366~transcription from RNA polymerase II promoter	3	1.88679	0.300949	FOSL2, USF2, KLF4	145	138	18082	2.71094	1	0.992026	99.7164
Cluster 18. Enrichment Score: 0.6725	Count	%	PValue	Genes	List Total	Pop Hits	Pop Total	Fold Enrichment	Bonferroni	Benjamini	FDR
GO:0055085~transmembrane transport	6	3.77358	0.165468	SLC5A3, SLC8A1, SLC16A10, CACNA1E, KCNV1, CLCN5	145	364	18082	2.05555	1	0.947508	94.8355
GO:0006811~ion transport	8	5.03145	0.184989	SLC5A3, SLC8A1, GRIA1, CLIC6, ATP1A1, CACNA1E, KCNV1, CLCN5	145	584	18082	1.70827	1	0.961357	96.4955
GO:0006810~transport	19	11.9497	0.199573	SLC5A3, SLC8A1, RBP1, SLC16A10, ZMAT3, ATP1A1, KCNV1, LIN7A, DAB2, APOA1, CNIH2, FOLR1, GRIA1, ALB, CLIC6, NECAP2, CACNA1E, SEC61A1, CLCN5	145	1822	18082	1.30042	1	0.968514	97.3929
GO:0006814~sodium ion transport	3	1.88679	0.259595	SLC5A3, SLC8A1, ATP1A1	145	124	18082	3.01702	1	0.984744	99.273
GO:0034765~regulation of ion transmembrane transport	3	1.88679	0.292146	CLIC6, CACNA1E, KCNV1	145	135	18082	2.77119	1	0.990998	99.6519
Cluster 19. Enrichment Score: 0.4350	Count	%	PValue	Genes	List Total	Pop Hits	Pop Total	Fold Enrichment	Bonferroni	Benjamini	FDR
mmu05212:Pancreatic cancer	3	1.88679	0.0911146	CCND1, CDK6, MAPK10	61	65	7691	5.81917	1	0.47907	68.3319
mmu04722:Neurotrophin signaling pathway	3	1.88679	0.246257	NTRK3, CAMK2B, MAPK10	61	122	7691	3.10038	1	0.708554	96.6712
GO:0006468~protein phosphorylation	7	4.40252	0.310527	NTRK3, CAMKV, CCND1, NUAK1, CDK6, CAMK2B, MAPK10	145	576	18082	1.51549	1	0.992689	99.7738
GO:0016310~phosphorylation	6	3.77358	0.540412	NTRK3, SGMS2, NUAK1, CDK6, CAMK2B, MAPK10	145	612	18082	1.22258	1	0.99989	99.9997
