## Supplementary Tables for "Lack of adaptation to centriolar defects leads to p53-independent microcephaly in the absence of Cep135": Supplementary Table 5_E11.5_TFs.xlsx

### Sheet: Table 5. TFs_E11.5_adj0.05
Term	Overlap	P-value	Adjusted P-value	Odds Ratio	Combined Score	Genes
TP53 CHEA	4/319	0.00201947	0.210025	7.37599	45.7674	CDKN1A, SESN2, CCNG1, EDA2R
KLF4 CHEA	6/987	0.00584014	0.303687	3.5759	18.3908	CDKN1A, LDB1, RUSC2, APOC1, EZR
SOX2 CHEA	5/775	0.00944571	0.327451	3.79507	17.6933	SESN2, APOC1, GAD2, SULF1, HIST1H3C
SUZ12 ENCODE	2/105	0.0137289	0.356952	11.2045	48.0476	RSPO2, GAD2
NANOG CHEA	4/595	0.0177369	0.368927	3.95452	15.9451	LDB1, APOA2, GAD2, HIST1H3C
SALL4 CHEA	3/355	0.0221015	0.383092	4.971	18.95	LDB1, SESN2, SULF1
MYOD1 ENCODE	2/166	0.0322927	0.479777	7.08717	24.3297	CALCOCO1, SULF1
