## Supplementary Tables for "Lack of adaptation to centriolar defects leads to p53-independent microcephaly in the absence of Cep135": Supplementary Table 6_E14.5 0h_TFs.xlsx

### Sheet: E14.5 0h TFs_adj_0.05
Term	Overlap	P-value	Adjusted P-value	Odds Ratio	Combined Score	Genes
SUZ12 CHEA	17/1684	1.48897e-05	0.00154853	3.15469	35.0639	EPHA5;DSCAM;BCL11B;PRKCE;SATB2;CACNA2D2;HS3ST1;MC4R;TIAM2;SERTAD4;DOK5;PPP2R2B;NFIB;RSPO1;HIVEP2;IER5;CALN1
AR CHEA	11/1095	0.000646769	0.033632	3.13927	23.0533	FAM49A;EPHA5;RBFOX1;DSCAM;BCL11B;PPP2R2B;NFIB;PRKCE;B3GAT1;KBTBD11;HS3ST1
REST CHEA	11/1280	0.0022832	0.0791511	2.68555	16.334	FAM49A;C1QA;RBFOX1;DSCAM;MPPED1;DOK5;PRKCE;SATB2;CACNA2D2;NOS1;CALN1
TP53 CHEA	5/319	0.00353615	0.0919399	4.89812	27.6485	CDKN1A;BCL11B;PRKCE;IER5;EDA2R
TP63 CHEA	9/1399	0.0332753	0.692127	2.01036	6.84115	CDKN1A;NUAK1;DSCAM;MPPED1;PPP2R2B;NFIB;NOS1;LZTS1;HS3ST1
NELFE ENCODE	3/234	0.0391031	0.677787	4.00641	12.987	HIST1H1E;IER5;HIST2H2AC
NANOG CHEA	5/595	0.0415632	0.617511	2.62605	8.35226	MOB4;PPP2R2B;NFIB;KHSRP;APOA2
