## Supplementary Tables for "Lack of adaptation to centriolar defects leads to p53-independent microcephaly in the absence of Cep135": Supplementary Table 7_E14.5 t12_TFs.xlsx

### Sheet: E14.5 t12 TFs_p0.05
Term	Overlap	P-value	Adjusted P-value	Odds Ratio	Combined Score	Genes
SUZ12 CHEA	34/1684	1.74697e-07	1.81685e-05	2.60516	40.5369	CLIC6;HRK;CAMK2B;GRIA2;NFIX;CTTNBP2;KCNA1;RORB;THY1;PRICKLE1;CACNA1E;ELFN1;DACH1;CLMP;NPY;KDR;GRB10;RSPO3;SPOCK1;OTX2;HIVEP2;OPCML;IGF2;HMGA2;HTR1B;INHBB;BICC1;SYT6;BMP2;ADCY9;DAB1;MMP17;REL;CHST2
SMAD4 CHEA	13/584	0.000637675	0.0331591	2.87229	21.1334	GRIA1;RBFOX1;TENM2;ACTN1;MYOF;HMGA2;SLC5A3;CACNA1E;BICC1;ROBO1;BMP2;DAB1;LRRC4C
SUZ12 ENCODE	4/105	0.00905815	0.314016	4.91551	23.123	HRK;KCNA1;RSPO3;OTX2
REST CHEA	18/1280	0.0103501	0.269103	1.81452	8.29371	DGKG;CAMK2B;RBFOX1;TENM2;MAPKAP1;INHBB;THY1;NAV2;CACNA1E;AP3B2;GLI3;SGSM1;LGALS3;BMP2;CHL1;MFNG;GRB10;LRRC4C
GATA2 CHEA	12/772	0.0171771	0.357283	2.00568	8.15145	ARSA;MEF2C;CDKN1A;KLC2;AHNAK;CTTNBP2;LMNA;MAN2B1;CHD3;NAV2;S100A11;CERS2
EZH2 CHEA	5/237	0.0375223	0.650386	2.7222	8.93649	HRK;NFIX;INHBB;ELFN1;SYT6
FOXM1 ENCODE	1995-03-01	0.0376715	0.559691	4.0747	13.3603	CDC20;ASPM;PLK1
TP53 CHEA	6/319	0.0382485	0.497231	2.42694	7.92068	GRIA1;CDKN1A;NUDCD2;ACTN1;RPS27L;EDA2R
MYOD1 ENCODE	4/166	0.0404104	0.466964	3.10921	9.97643	SDC4;UAP1L1;CHD3;SULF1
RUNX1 CHEA	16/1294	0.0433534	0.450876	1.59545	5.00712	CAMK2B;RBFOX1;ARRB1;CHD3;USF2;GPATCH8;LGALS3;MFNG;GRB10;S100A6;SUCLG1;AUNIP;ACADM;S100A11;SLC12A9;CERS2
