## Supplementary Tables for "Lack of adaptation to centriolar defects leads to p53-independent microcephaly in the absence of Cep135": Supplementary Table 8_E14.5 24h_TFs.xlsx

### Sheet: E14.4 24h TFs adj_0.05
Term	Overlap	P-value	Adjusted P-value	Odds Ratio	Combined Score	Genes
SUZ12 CHEA	45/1684	4.60946e-13	4.79384e-11	3.27878	93.1355	CLIC6;HRK;CAMK2B;NFIX;CTTNBP2;LUZP2;PCDH11X;LIN7A;RORB;BHLHE22;PRICKLE1;SOBP;CACNA1E;JPH4;KCNV1;NEUROD2;EDNRB;ALCAM;BRINP1;CLMP;ADORA1;GRB10;ST8SIA5;RSPO3;SPOCK1;OTX2;FEZF2;OPCML;WNT7B;NTRK3;EBF2;HMGA2;FOSL2;NR4A2;NELL2;PTPRE;DMRTA2;TMEFF2;DAB1;DOK5;HECW1;MMP17;MAPT;RGS7BP;CHST2
TP53 CHEA	12/319	1.24845e-05	0.000649192	4.61565	52.1154	GRIA1;NR4A2;NELL2;CDKN1A;ZMAT3;CCNG1;RPS27L;VIM;COX6B2;PTPN14;EDA2R;PHLDA3
TCF3 CHEA	21/1006	7.13515e-05	0.00247352	2.56132	24.4552	CAMK2B;RABGAP1L;PCOLCE2;PDE1A;STMN2;ANK3;CHD3;AKAP2;FOXP1;ZFP36L1;LIMA1;PURA;NUAK1;BCL2L11;ID1;PDPN;SERPINH1;OTX2;NCAM1;VIM;HIST1H1B
SUZ12 ENCODE	6/105	0.000221111	0.00574888	7.01139	59.0138	HRK;DMRTA2;BCL2L11;RSPO3;OTX2;FEZF2
NFE2L2 CHEA	18/1022	0.00172961	0.0299798	2.16105	13.744	TCF7L2;RBFOX1;CDKN1A;RORB;ANK3;KLF4;CACNA1E;FOXP1;RGS4;KCNV1;NUAK1;TMEFF2;EDNRB;GSTA4;GRB10;CTNNA1;MYH9;OPCML
SMAD4 CHEA	12/584	0.00306649	0.035435	2.52122	14.5909	GRIA1;RBFOX1;ALCAM;DAB1;ID1;MYOF;ANXA5;HMGA2;CACNA1E;SLC5A3;SLC8A1;PLEKHA7
REST CHEA	21/1280	0.00171998	0.0357756	2.01304	12.8139	CAMK2B;LINGO1;RBFOX1;PTPRN;WNT7B;NTRK3;STMN2;CACNA1E;JPH4;NELL2;LGALS3;NEUROD2;DMRTA2;PURA;BRINP1;DOK5;CHL1;SST;GRB10;ST8SIA5;MAPT
KLF4 CHEA	17/987	0.00292328	0.0380026	2.11336	12.3316	CDKN1A;ANXA2;SGTB;WNT7B;ANXA5;STMN2;KLF4;USF2;ZFP36L1;LGALS3;NNAT;CTNNA1;TAGLN2;OTX2;MAPT;AJUBA;PLEC
SALL4 CHEA	9/355	0.00258578	0.0384174	3.11069	18.5326	NELL2;DMRTA2;PURA;SDC4;GSTA4;SERPINH1;ANK3;VIM;AJUBA
REST ENCODE	9/383	0.00425918	0.0442954	2.88328	15.7389	BRINP1;CAMKV;SST;COL5A3;PTPRN;ANXA5;STMN2;HIST1H1E;BSN
POU5F1 CHEA	7/261	0.00565559	0.0534711	3.29079	17.0302	PURA;DAB1;STMN2;OTX2;HIST1H1B;AKAP2;ZFP36L1
NANOG CHEA	11/595	0.00968994	0.0839795	2.26839	10.5178	SPARC;GSTA4;ID1;PDPN;MYH9;OTX2;NCAM1;VIM;HIST1H1B;AKAP2;ZFP36L1
EZH2 CHEA	6/237	0.0132355	0.105884	3.10631	13.4343	HRK;NEUROD2;NFIX;WNT7B;EBF2;FEZF2
RUNX1 CHEA	18/1294	0.0184977	0.137411	1.70679	6.81029	CAMK2B;RBFOX1;CHD3;PTPN14;USF2;NRGN;NR4A2;LGALS3;CHCHD2;BCL2L11;BRINP1;NBEA;REEP5;NAV3;GRB10;S100A6;S100A11;PLEC
FOSL2 ENCODE	5/196	0.0223622	0.145354	3.13009	11.8955	NUAK1;CTNNA1;TAGLN2;SGMS2;FOSL2
EZH2 ENCODE	7/338	0.0210596	0.146013	2.54111	9.80971	HRK;TMEFF2;PCOLCE2;CTTNBP2;COX6B2;SOBP;PLEKHA7
ESR1 CHEA	4/154	0.0374467	0.204971	3.187	10.4688	MYOF;SLC16A10;MAPT;ZFP36L1
AR CHEA	15/1095	0.0341224	0.208749	1.68081	5.67746	MEF2C;RBFOX1;RABGAP1L;NTRK3;EBF2;HMGA2;NEB;ANK3;SLC8A1;ZFP36L1;LGALS3;TMEFF2;NBEA;GRB10;OPCML
TP63 CHEA	18/1399	0.0364189	0.21042	1.57869	5.22968	RABGAP1L;CDKN1A;ANXA2;ATP1A1;SLC5A3;TTBK2;NRGN;PTPRE;NUAK1;ALCAM;PSRC1;PERP;RBP1;SERPINH1;ST3GAL5;MYH9;SPOCK1;AJUBA
