## Supplementary Tables for "Lack of adaptation to centriolar defects leads to p53-independent microcephaly in the absence of Cep135": Supplementary Table 9_E11.5_Genes.xlsx

### Sheet: Table 9. GSEA p53 pathway
GENE SYMBOL	GENE_TITLE	RANK IN GENE LIST	RANK METRIC SCORE	RUNNING ES	CORE ENRICHMENT
CDKN1A	cyclin-dependent kinase inhibitor 1A (p21, Cip1)	3	0.851302	0.0148168	Yes
CCNG1	cyclin G1	5	0.743401	0.0297059	Yes
SESN2	sestrin 2	6	0.681154	0.0446313	Yes
BBC3	BCL2 binding component 3	17	0.538077	0.0591947	Yes
CDK6	cyclin-dependent kinase 6	44	0.469271	0.0731787	Yes
PMAIP1	phorbol-12-myristate-13-acetate-induced protein 1	86	0.40575	0.0866198	Yes
ZMAT3	zinc finger, matrin type 3	95	0.397182	0.101256	Yes
GORAB	null	110	0.381419	0.115674	Yes
SHISA5	null	574	0.261883	0.113837	Yes
CDK4	cyclin-dependent kinase 4	713	0.248031	0.123767	Yes
THBS1	thrombospondin 1	793	0.241074	0.135832	Yes
PERP	PERP, TP53 apoptosis effector	953	0.226344	0.145001	Yes
CCND3	cyclin D3	993	0.223641	0.158515	Yes
CCND1	cyclin D1	1101	0.212882	0.169566	Yes
CCNE1	cyclin E1	1682	0.176967	0.163494	Yes
BID	BH3 interacting domain death agonist	1685	0.176745	0.178347	Yes
BAX	BCL2-associated X protein	1839	0.169352	0.187733	Yes
CCNB1	cyclin B1	1888	0.167487	0.200921	Yes
SIAH1B	null	1896	0.167132	0.215593	Yes
TRP73	null	2063	0.15973	0.224508	Yes
PTEN	phosphatase and tensin homolog (mutated in multiple advanced cancers 1)	2160	0.154932	0.235958	Yes
CCNB2	cyclin B2	2227	0.153004	0.248494	Yes
CYCS	cytochrome c, somatic	2786	0.131684	0.243218	Yes
DDB2	damage-specific DNA binding protein 2, 48kDa	2791	0.131455	0.257999	Yes
CASP9	caspase 9, apoptosis-related cysteine peptidase	2949	0.12568	0.26724	Yes
PPM1D	protein phosphatase 1D magnesium-dependent, delta isoform	3077	0.122026	0.277568	Yes
TRP53	null	3708	0.105588	0.269686	Yes
RRM2	ribonucleotide reductase M2 polypeptide	3744	0.104682	0.283344	Yes
CDK1	null	4156	0.0947536	0.28339	Yes
EI24	etoposide induced 2.4 mRNA	4180	0.0942958	0.297482	Yes
SESN3	sestrin 3	4390	0.0893329	0.304841	Yes
MDM2	Mdm2, transformed 3T3 cell double minute 2, p53 binding protein (mouse)	5040	0.0760572	0.296271	Yes
CDK2	cyclin-dependent kinase 2	5299	0.0709531	0.301856	Yes
MDM4	Mdm4, transformed 3T3 cell double minute 4, p53 binding protein (mouse)	5975	0.0593558	0.292344	Yes
TSC2	tuberous sclerosis 2	6020	0.0587545	0.305677	Yes
PIDD1	null	6056	0.0582017	0.319335	Yes
IGF1	insulin-like growth factor 1 (somatomedin C)	6194	0.0556538	0.329301	Yes
SERPINE1	serpin peptidase inhibitor, clade E (nexin, plasminogen activator inhibitor type 1), member 1	6547	0.0501942	0.331482	Yes
ADGRB1	null	7051	0.043154	0.328198	Yes
IGFBP3	insulin-like growth factor binding protein 3	7535	0.0369489	0.325637	Yes
CASP3	caspase 3, apoptosis-related cysteine peptidase	7684	0.0351315	0.335204	Yes
RPRM	reprimo, TP53 dependent G2 arrest mediator candidate	7837	0.0335419	0.344627	Yes
SIAH1A	null	8419	0.0273892	0.338518	Yes
SESN1	sestrin 1	8634	0.0255617	0.345696	Yes
STEAP3	STEAP family member 3	9235	0.0203606	0.3389	Yes
CCNB3	cyclin B3	9381	0.0195985	0.348576	Yes
CD82	CD82 molecule	10013	0.0144777	0.340657	Yes
RCHY1	ring finger and CHY zinc finger domain containing 1	10019	0.0143968	0.355401	Yes
CDKN2A	cyclin-dependent kinase inhibitor 2A (melanoma, p16, inhibits CDK4)	11074	0.00926158	0.332169	No
CHEK1	CHK1 checkpoint homolog (S. pombe)	13475	0.00116941	0.260207	No
SERPINB5	serpin peptidase inhibitor, clade B (ovalbumin), member 5	16901	-0.00923158	0.151137	No
CYCT	null	18282	-0.0167079	0.116102	No
FAS	Fas (TNF receptor superfamily, member 6)	19828	-0.0308791	0.0750937	No
GADD45A	growth arrest and DNA-damage-inducible, alpha	19875	-0.0314558	0.0883537	No
ATM	ataxia telangiectasia mutated (includes complementation groups A, C and D)	20209	-0.0349871	0.0912235	No
CASP8	caspase 8, apoptosis-related cysteine peptidase	21530	-0.0529879	0.0583609	No
RRM2B	ribonucleotide reductase M2 B (TP53 inducible)	23390	-0.0890628	0.00598484	No
SFN	stratifin	23926	-0.10227	0.0015416	No
GADD45B	growth arrest and DNA-damage-inducible, beta	24156	-0.108758	0.00817648	No
GADD45G	growth arrest and DNA-damage-inducible, gamma	24827	-0.128761	-0.00115418	No
CCNE2	cyclin E2	25190	-0.142048	0.000665698	No
CHEK2	CHK2 checkpoint homolog (S. pombe)	25385	-0.149172	0.00856768	No
CCND2	cyclin D2	25499	-0.153472	0.0194021	No
ATR	ataxia telangiectasia and Rad3 related	26020	-0.178076	0.0155019	No
CCNG2	cyclin G2	26473	-0.206988	0.0140635	No
GTSE1	G-2 and S-phase expressed 1	26597	-0.216522	0.0245359	No
APAF1	apoptotic peptidase activating factor	27016	-0.26182	0.0243284	No
